# Evolution of co-regulatory network of C_4_ metabolic genes and TFs in the genus Flaveria: go anear or away in the intermediate species?

**DOI:** 10.1101/2020.10.02.324558

**Authors:** Ming-Ju Amy Lyu, Jemaa Essemine, Faming Chen, Genyun Chen, Xin-Guang Zhu

## Abstract

C_4_ photosynthesis evolved from the ancestral C_3_ photosynthesis by recruiting pre-existing genes to fulfill new functions. The enzymes and transporters required for the C_4_ photosynthesis have been intensively studied; however, the transcription factors (TFs) regulating these C_4_ metabolic genes are not well understood. In particular, how the TF regulatory network of C_4_ metabolic genes was rewired during the evolution is unclear. Here, we constructed TFs co-regulatory networks for core C_4_ metabolic genes (C_4_GRN) for four evolutionarily closely related species from the genus Flaveria, which represent four different evolutionary stages of the C_4_ photosynthesis, namely, C_3_, type I C_3_-C_4_, type II C_3_-C_4_ and C_4_. Our results show that more than half of the co-regulations of TFs and C_4_ core metabolic genes were species specific. The counterparts of C_4_ genes in C_3_ species were already co-regulated with the photosynthesis-related genes; whereas the required TFs for the C_4_ photosynthesis were recruited later. The type I C_3_-C_4_ species recruited 40% of C_4_ required TFs which co-regulated all core C_4_ metabolic genes but PEPC; nevertheless, the type II C_3_-C_4_ species took on a high divergent C_4_GRN with C_4_ species itself. In C_4_ species, PEPC and PPDK-RP possessed much more co-regulated TFs than other C_4_ metabolic genes. This study provides for the first time the TFs profiles of the C_4_ metabolic genes in species with different photosynthetic types and reveal the dynamic of C_4_ genes-TFs co-regulations along the evolutionary process, providing thereby new insights into the evolution of C_4_ photosynthesis.
