## Supplemental File 8 for "Evolution of co-regulatory network of C_4_ metabolic genes and TFs in the genus Flaveria: go anear or away in the intermediate species?"

### Sheet: Ftr&Fso
37 TFS overlaped between Ftr and Fso, the DEGs determination was based on 4 weeks low CO2 experiment
Type	Gene ID (Based on Fra)	TF family	Best hit in PlantTFDB	Functional description
Ftr upregulated	Gene02598	DBB	Han008731	Acts as negative regulator of seedling photomorphogenesis and light-regulated inhibition of hypocotyl elongation (PubMed:17605755, PubMed:18540109, PubMed:21685177). May act as a transcription factor in the salt-stress response		Gene02598_DBB	an008731	81.22_4e-140_399	Acts as negative regulator of seedling photomorphogenesis and light-regulated inhibition of hypocotyl elongation (PubMed:17605755, PubMed:18540109, PubMed:21685177). BBX24/STO and BBX25/STH function as transcriptional corepressors of HY5 activity, leading to the down-regulation of BBX22 expression. BBX24/STO acts additively with BBX25/STH during de-etiolation and the hypocotyl shade avoidance res…
	Gene24690	Nin−like	Dca20780.1	Binds GTP after preillumination of photosystem II core complex. This binding is inhibited by DCMU. {ECO:0000250}.		Gene24690_Nin−like	Dca20780.1	80.18_0.0_548	Stabilizes the manganese cluster which is the primary site of water splitting (By similarity). Binds GTP after preillumination of photosystem II core complex. This binding is inhibited by DCMU. {ECO:0000250}.
	Gene00130	CO−like	Lsa011185	zinc finger protein CONSTANS-LIKE 16-like		Gene00130_CO−like	Lsa011185	73.17_0.0_571	zinc finger protein CONSTANS-LIKE 16-like
	Gene01689	NAC	Peaxi162Scf01327g00121.1	Oxidoreductase, molybdopterin-binding domain		Gene01689_NAC	Peaxi162Scf01327g00121.1	70.46_3e-136_408	Oxidoreductase, molybdopterin-binding domain
	Gene17092	LBD	FANhyb_rscf00001203.1.g00002.1	Catalytic subunit of cellulose synthase terminal complexes ('rosettes'), required for beta-1,4-glucan microfibril crystallization, a major mechanism of the cell wall formation. Involved in the primary cell wall formation, especially in roots.		Gene17092_LBD	FANhyb_rscf00001203.1.g00002.1	70.81_0.0_1567	Catalytic subunit of cellulose synthase terminal complexes ('rosettes'), required for beta-1,4-glucan microfibril crystallization, a major mechanism of the cell wall formation. Involved in the primary cell wall formation, especially in roots. {ECO:0000269|PubMed:11340179, ECO:0000269|PubMed:12068120, ECO:0000269|PubMed:12119374, ECO:0000269|PubMed:12713541, ECO:0000269|PubMed:17878302, ECO:000026…
	Gene00572	bZIP	XP_010103855.1	cellular response to UV-B,structural constituent of ribosome		Gene00572_bZIP	XP_010103855.1	89.50_5e-143_418	cellular response to UV-B	structural constituent of ribosome		regulation of transcription, DNA-templated
	Gene21945	bHLH	KN540122.1_FGP005	Photosystem antenna protein-like,Photosystem II CP47 reaction center protein		Gene21945_bHLH	KN540122.1_FGP005	80.61_7e-141_429	Photosystem antenna protein-like	Photosystem II CP47 reaction center protein		transcription factor SPATULA isoform X1
	Gene06350	C2H2	TRIUR3_01525-P1	C2H2 family protein		Gene06350_C2H2
	Gene01697	GATA	Achn226221	ZIM-LIKE 2		Gene01697_GATA
	Gene26776	G2−like	PEQU_16234	May supply 2-oxoglutarate for amino acid biosynthesis and ammonia assimilation via the glutamine synthetase/glutamate synthase (GS/GOGAT) pathway. May be involved in the production of NADPH to promote redox signaling or homeostasis in response to oxidative stress. {ECO:0000269|PubMed:20199623}.		Gene26776_G2−like
Ftr downregulated	Gene09238	NF−YA	GSMUA_Achr2P12930_001	Phosphatase involved in elongation process, probably by acting as a regulator of brassinolide signaling. {ECO:0000269|PubMed:14977918}.		Gene09238_NF−YA	UniRef50_Q8L7U5_81.880|0.0|1462	AT4G03080.1_81.880|0.0|1462	BSL1|Serine/threonine-protein|BSL1|At4g03080|T4I9.4	BSL1|BRI1 suppressor 1 (BSU1)-like 1 [Source:TAIR_LOCUS;Acc:AT4G03080]
	Gene28883	NAC	Gh_D11G0701	Gossypium hirsutum clone NBRI_GE13670 microsatellite sequence		Gene28883_NAC
	Gene03432	B3	Vang02g01940.1	P2C19_ARATH; Protein phosphatase 2C and cyclic nucleotide-binding/kinase domain-containing protein		Gene03432_B3
	Gene17279	GRAS	OGLUM11G02260.1	A0A0E0BF48_9ORYZ; Uncharacterized protein		Gene17279_GRAS
	Gene03330	GATA	Aan015172	GATA transcription factor 24-like		Gene03330_GATA
	Gene12159	NAC	KHN21163.1	Involved in the targeting and/or fusion of transport vesicles to their target membrane. {ECO:0000305|PubMed:11115874}.		Gene12159_NAC
	Gene03870	C2H2	Han001364	A0A251V859_HELAN; Putative zinc finger C2H2-type/integrase DNA-binding domain-containing protein		Gene03870_C2H2
	Gene16826	Trihelix	Lsa017813	trihelix transcription factor ASIL2-like		Gene16826_Trihelix
	Gene03600	Trihelix	Lsa001582	uncharacterized protein LOC111906560		Gene03600_Trihelix
	Gene23244	MYB_related	cra_locus_5362_iso_4	INDUCTION: Down-regulated by sucrose. {ECO:0000269|PubMed:21185286}.		Gene23244_MYB_related
	Gene00136	GRAS	Lus10040166	PMA7_ARATH; ATPase 7, plasma membrane-type		Gene00136_GRAS
	Gene08377	Nin−like	PDK_30s664661g003	A0A2H3ZYY6_PHODC; protein RKD4		Gene08377_Nin−like
	Gene03437	GRAS	Lus10040166	PMA7_ARATH; ATPase 7, plasma membrane-type		Gene03437_GRAS
	Gene26717	HD−ZIP	Han006150	HAT22_ARATH; Homeobox-leucine zipper protein HAT22		Gene26717_HD−ZIP
No significant changes	Gene04536	ERF	Prupe.3G009400.1.p	Probably acts as a transcriptional activator. Binds to the GCC-box pathogenesis-related promoter element. May be involved in the regulation of gene expression by stress factors and by components of stress signal transduction pathways (By similarity). {ECO:0000250}.		Gene04536_ERF
	Gene18900	M−type_MADS	Araip.0P3IP	Clathrin is the major protein of the polyhedral coat of coated pits and vesicles (By similarity). Mediates endocytosis and is required for a correct polar distribution of PIN auxin transporters. {ECO:0000250, ECO:0000269|PubMed:21551390}.		Gene18900_M−type_MADS
	Gene20812	bHLH	Oropetium_20150105_18128A	transcription factor bHLH139-like isoform X1		Gene20812_bHLH
	Gene22677	Trihelix	Niben101Scf00646g07008.1	Actins are highly conserved proteins that are involved in various types of cell motility and are ubiquitously expressed in all eukaryotic cells. Essential component of cell cytoskeleton; plays an important role in cytoplasmic streaming, cell shape determination, cell division, organelle movement and extension growth.		Gene22677_Trihelix
	Gene29301	bHLH	Zpz_sc00148.1.g00510.1.sm.mkhc	Receptor for the leucine-rich nuclear export signal (NES). Binds cooperatively to the NES on its target protein and to the small GTPase Ran in its active GTP-bound form (PubMed:10652141, PubMed:16766674). Required for the maternal-to-embryonic transition and during gametophyte development (PubMed:18791220). Involved in heat-induced oxidative stress basal resistance (PubMed:20345641). {ECO:0000269…		Gene29301_bHLH
	Gene26609	GATA	MDP0000309902	GATA transcription factor 23		Gene26609_GATA
	Gene00021	HSF	Lsa010966	HSF8_SOLLC; Heat shock factor protein HSF8		Gene00021_HSF
	Gene01466	NAC	MDP0000265073	Involved in the latter stages of lignin biosynthesis. Catalyzes one of the last steps of monolignol biosynthesis, the conversion of cinnamoyl-CoAs into their corresponding cinnamaldehydes.		Gene01466_NAC
	Gene00318	Trihelix	MDP0000275412	trihelix transcription factor GT-4-like		Gene00318_Trihelix
	Gene29705	DBB	Han008731	Acts as negative regulator of seedling photomorphogenesis and light-regulated inhibition of hypocotyl elongation (PubMed:17605755, PubMed:18540109, PubMed:21685177). BBX24/STO and BBX25/STH function as transcriptional corepressors of HY5 activity, leading to the down-regulation of BBX22 expression. BBX24/STO acts additively with BBX25/STH during de-etiolation and the hypocotyl shade avoidance res…		Gene29705_DBB
	Gene07646	G2−like	Aradu.W9WVE	G2-like family protein		Gene07646_G2−like
	Gene04192	MYB_related	Han001929	Transcriptional activator of evening element (EE)-containing clock-controlled genes. Forms a negative feedback loop with APRR5. Regulates the pattern of histone H3 acetylation of the TOC1 promoter.		Gene04192_MYB_related
	Gene17333	MYB_related	Han006174	Binds selectively to the DNA sequence 5'-[GA]GATAA-3' and may act as a transcription factor involved in the regulation of drought-responsive genes. Enhances stomatal closure in response to abscisic acid (ABA). Confers drought and salt tolerance.		Gene17333_MYB_related
