## Supplemental File 3 for "Evolution of co-regulatory network of C_4_ metabolic genes and TFs in the genus Flaveria: go anear or away in the intermediate species?"

### Sheet: ram_Pacbio
subreads_reads	9826928
subreads_base	14918297533
Average_subreads_length	1518.1

### Sheet: lowCO22week
sample	#total_reads	mapping%
Fro_L-1	33887554	84.71
Fro_L-2	36520872	84.55
Fro_L-3	28938440	85.3
Fro_N-1	33760952	83.95
Fro_N-2	26874262	83.45
Fro_N-3	34406245	84.35
Fso_L-1	28557889	93.65
Fso_L-2	33028916	94.11
Fso_L-3	34615832	93.82
Fso_N-1	28463981	93.49
Fso_N-2	26500228	93.23
Fso_N-3	32336172	93.25
Fra_L-1	34936336	81.29
Fra_L-2	32185750	81.26
Fra_L-3	35172051	81.32
Fra_N-1	15860328	83
Fra_N-2	24661281	82.42
Fra_N-3	34759285	82.6
Ftr_L-1	35188793	87.93
Ftr_L-2	29165653	87.91
Ftr_L-3	32889783	88.38
Ftr_N-1	31460531	87.81
Ftr_N-2	32803186	87.86
Ftr_N-3	29192442	88.1

### Sheet: lowCO24weeks
sample	total_reads	mappingrate(%)
Fro_L_4week-1	23432277	84.31
Fro_L_4week-2	24386859	83.4
Fro_L_4week-3	21307320	84.38
Fro_N_4week-1	28024652	83.6
Fro_N_4week-2	26865706	84.1
Fro_N_4week-3	25369429	84.06
Fso_L_4week-1	25504504	93.48
Fso_L_4week-2	16723354	93.98
Fso_L_4week-3	29653035	93.98
Fso_N_4week-1	27538862	93.28
Fso_N_4week-2	26785677	93.63
Fso_N_4week-3	29476651	93.2
Fra_L_4week-1	26122863	82.3
Fra_L_4week-2	19480458	82.84
Fra_L_4week-3	25266411	82.18
Fra_N_4week-1	22702731	81.29
Fra_N_4week-2	25915298	80.24
Fra_N_4week-3	25468944	80.86
Ftr_L_4week-1	28423320	86.55
Ftr_L_4week-2	27234665	87.12
Ftr_L_4week-3	26384930	85.42
Ftr_N_4week-1	28143172	86.43
Ftr_N_4week-2	23287687	86.19
Ftr_N_4week-3	22794859	87.13

### Sheet: 6month
sample	total_reads	mappingrate(%)
Fso_1	21858279	94.12
Fso_2	24323857	93.49
Fso_3	20875634	94.03
Fso_4	24896827	93.56
Fra_1	21847410	81.14
Fra_2	20826620	82.13
Fra_3	20952186	83.12
Fra_4	20198206	81.82

### Sheet: ABA
sample	total_reads	mappingrate(%)
Fro-ABA-1	22810323	84.39
Fro-ABA-2	26320179	84.38
Fro-ABA-3	23003611	83.03
Fro-Ctrl-1	26087085	84.4
Fro-Ctrl-2	21806118	84.3
Fro-Ctrl-3	34675444	83.57
Fso-ABA-1	26905126	81.97
Fso-ABA-2	24545444	82.67
Fso-ABA-3	25535466	81.87
Fso-Ctrl-1	26002565	82.37
Fso-Ctrl-2	28004493	82.36
Fso-Ctrl-3	25087187	82.79
Fra-ABA-1	22157100	81.43
Fra-ABA-3	24617078	82.17
Fra-ABA-4	22164481	80.27
Fra-Ctrl-1	28575584	82.58
Fra-Ctrl-2	27412141	82.59
Fra-Ctrl-3	26981126	81.19
Ftr-ABA-1	24748259	79.41
Ftr-ABA-2	23080636	80.71
Ftr-ABA-3	25120473	80.16
Ftr-Ctrl-1	22970780	79.99
Ftr-Ctrl-2	23937914	80.37
Ftr-Ctrl-3	26571868	80.66

### Sheet: HL
sample	total_reads	mappingrate(%)
Fro-H-1	24821766	93.71
Fro-H-2	27609278	93.37
Fro-H-3	23663917	93.34
Fro-L-1	31336366	92.94
Fro-L-2	23974184	92.75
Fro-L-3	27417725	92.79
Fra-H-1	33766904	95.12
Fra-H-2	34883202	95.07
Fra-H-3	34641349	95.29
Fra-L-1	36517568	94.3
Fra-L-2	40191972	94.77
Fra-L-3	33976982	94.55
Ftr-H-1	41616357	96.74
Ftr-H-2	41633337	96.54
Ftr-H-3	42552571	96.73
Ftr-L-1	43200463	96.69
Ftr-L-2	43456489	96.77
Ftr-L-3	37944526	96.49
